# VCFShark: how to squeeze a VCF file

**DOI:** 10.1101/2020.12.18.423437

**Authors:** Sebastian Deorowicz, Agnieszka Danek

## Abstract

**Summary:** The VCF files with results of sequencing projects take a lot of space. We propose VCFShark squeezing them up to an order of magnitude better than the de facto standards (gzipped VCF and BCF).

**Availability and Implementation:** https://github.com/refresh-bio/vcfshark

**Supplementary information:** Supplementary data are available at publisher’s Web site.
