## Supplementary Section 3 for "VCFShark: how to squeeze a VCF file"

### Sheet: Totals
			7z						pigz						bcf						Genozip						VCFShark
Dataset	Size		Size	Ratio	C-time	C-mem	D-time	D-mem	Size	Ratio	C-time	C-mem	D-time	D-mem	Size	Ratio	C-time	C-mem	D-time	D-mem	Size	Ratio	C-time	C-mem	D-time	D-mem	Size	Ratio	C-time	C-mem	D-time	D-mem
	[MB]		[MB]		[s]	[MB]	[s]	[MB]	[MB]		[s]	[MB]	[s]	[MB]	[MB]		[s]	[MB]	[s]	[MB]	[MB]		[s]	[MB]	[s]	[MB]	[MB]		[s]	[MB]	[s]	[MB]
Rice	164940		7712.44	21.3862	12799	3583.95	1223	70.4451	10771.3	15.3128	2686	8.18381	361	1.07725	11501.5	14.3407	3175	13.865	2121	11.3132	2111.43	78.1174	3362	1506	895	391.496	2508.26	65.7585	10334	3586.84	11282	3125.69
ExAC	40626.7		2878.74	14.1127	3502	3611.65	367	70.4184	4097.6	9.91476	211	8.35994	118	1.07725	4881.5	8.32258	248	8.95795	254	6.84851	Not supported	0	0	0	0	0	1938.55	20.9573	4981	12340.4	1097	6917.73
gnomADv2	3.49019e+06		131872	26.4665	311753	3587.31	23397	70.4184	242894	14.3692	30508	9.89184	12147	1.08134	235646	14.8112	33713	8.6999	20945	6.8567	Not supported	0	0	0	0	0	62436.1	55.9001	111276	33789	101140	35728.9
gnomADv3	1.96119e+06		95405.2	20.5565	170457	3598.3	14158	70.4184	154525	12.6917	16654	8.26573	5672	1.07725	155791	12.5886	18637	35.4796	14565	44.6136	Not supported	0	0	0	0	0	51517.4	38.0685	68229	50406.3	64591	50379.7
Tomato	11828.3		600.1	19.7106	984	3575.86	83	70.4061	884.461	13.3735	297	7.92576	24	1.07725	1052.63	11.2369	239	10.2482	103	3.54304	Not supported	0	0	0	0	0	444.54	26.608	291	4454.88	215	1367.56
Sheep	85176.3		9498.41	8.96743	11965	3648.82	948	70.4143	14459.2	5.89079	2189	6.35699	353	1.07725	15688.8	5.42912	2425	7.09427	759	4.19021	8591.22	9.91434	1702	7842.31	1012	753.525	8702.84	9.78718	1863	17726.8	2855	15728.9
SGDP	28392.7		3415.22	8.31358	5788	3657.35	373	70.4143	5167.21	5.49479	249	8.26982	108	1.08134	5685.11	4.99422	497	7.0615	323	5.86138	2332.2	12.1742	396	1115.01	208	294.605	2378.17	11.9389	1543	1198.82	1440	1184.56
1000GPpP1	899447		83179	10.8134	169377	3632.47	8478	70.4348	121232	7.41923	42211	12.5891	3018	1.08134	148207	6.06886	26311	11.305	11053	10.5923	57261	15.7078	14028	2792.35	6502	688.861	54761.1	16.4249	41907.2	4750.97	51915.1	2519.88
AT	1.28702e+06		65386.2	19.6834	229942	3578.54	10755	70.4307	110001	11.7001	80280	12.3822	5531	1.11002	113100	11.3795	21853	7.4752	11174	5.52141	102145	12.6	49662	1625.71	10054	515.908	33520.6	38.395	33533	4704.69	45766	2385.88
1000GPpP3	853641		4877.4	175.019	26585	3533.8	3123	70.4348	12743.1	66.9885	11638	8.3927	1785	1.08134	12862	66.3694	15426	10.5472	7280	4.66125	2146.13	397.758	9504	1314.98	6190	640.582	1534.98	556.124	13589	3666.75	9158.4	1927.32
HRC	4.30464e+06		14207.9	302.974	149045	3533.74	15971	70.4348	63716	67.5598	275288	9.41261	10977	1.07725	60002	71.7416	208801	13.4349	35715	15.02	11093.9	388.018	106844	1002.21	27890	765.28	1980.19	2173.85	72104	5363.32	43332	3695.27
